# Loss of *Hnf1b* in differentiated proximal tubule cells uncovers nephron segment plasticity

**DOI:** 10.64898/2026.08.12.744527

**Authors:** Zeinab Dehghani-Ghobadi, Eunah Chung, Azadeh Haghighitalab, Mohammed Sayed, Christopher Ahn, Yueh-Chiang Hu, Hee-Woong Lim, Joo-Seop Park

## Abstract

HNF1B is a transcription factor required for proximal tubule (PT) specification during kidney development, but whether it is also required to maintain PT identity after differentiation remains unknown. Using PT-specific genetic deletion in mice, we found that loss of *Hnf1b* in differentiated PT cells causes cyst formation and early postnatal lethality. PT-specific transcriptomic analysis revealed downregulation of PT-specific gene programs, including *Hnf4a* and PT-enriched transport and metabolic genes. Strikingly, *Hnf1b*-deficient PT cells ectopically activated podocyte-specific genes, including *Wt1* and *Nphs1*, demonstrating that PT cells retain the capacity to engage alternative nephron segment programs when identity-stabilizing mechanisms are disrupted. In addition, loss of *Hnf1b* disrupted epithelial integrity, as evidenced by reduced epithelial adhesion gene expression and induction of mesenchymal markers. Wnt/β-catenin signaling was also aberrantly activated, suggesting broader dysregulation of epithelial homeostasis. These findings establish HNF1B as a critical post-specification regulator of PT identity that sustains PT-specific transcriptional programs and actively suppresses alternative segmental identity programs.
