## Supplementary material for "Loss of *Hnf1b* in differentiated proximal tubule cells uncovers nephron segment plasticity": Primary and secondary antibodies

### Sheet: Antibodies
	Primary Antibodies
	Targets	Suppliers	catalog #	Dilution	Host
	HNF4A	Santa Cruz Biotechnology	sc-8987	1:500	Rabbit
	AQP1	Santa Cruz Biotechnology	sc-25287	1:500	Mouse IgG1
	FITC-Lotus Tetragonolobus Lectin (LTL)	Vector labs	FL-1321	1:200
	GFP	Synaptic Systems	132 005	1:6000	Guinea pig
	AQP1	Bioss	bs-1506R	1:200	Rabbit
	SLC12A1	Proteintech	18970-1-AP	1:500	Rabbit
	PECAM1	Santa Cruz Biotechnology	sc-376764	1:100	Mouse IgG1
	SLC3A41	BiCell	20601	1:200	Rabbit
	SLC12A3	Sigma Aldrich	HPA028748	1:300	Rabbit
	WT1	Abcam	ab89901	1:500	Rabbit
	CDH1	Santa Cruz Biotechnology	sc-5977	1:500	Rat IgG2a
	VIM	Cell Signaling Tech	5741S	1:500	Rabbit
	GATM	Sigma-Aldrich	HPA026077	1:400	Rabbit
	ASS1	Proteintech	16210-1-AP	1:500	Rabbit
	PCK1	Proteintech	16754-1-AP	1:500	Rabbit
	LRP2	Santa Cruz Biotechnology	sc-515772	1:400	Rabbit
	TAGLN	Proteintech	10493-1-AP	1:200	Rabbit
	PAX2	Covance	PRB-276P	1:200	Rabbit
	PARD6B	Santa Cruz Biotechnology	sc-166405	1:100	Mouse IgG2
	LAMA1	Sigma Aldrich	L9393	1:200	Rabbit
	LEF1	Cell Signaling Tech	2230S	1:200	Rabbit
	PBX1	Proteintech	18204-1-AP	1:500	Rabbit
	SLC5A2	Sigma Aldrich	HPA041603	1:100	Rabbit
	MIOX	Sigma Aldrich	HPA039562	1:500	Rabbit
	AQP2	Santa Cruz	sc-9882	1:20	Goat
	GATA3	Abcam	ab199428	1:500	Rabbit
	PDGFRB	Invitrogen Thermo Fisher	50 112 2656	1:500	Rat IgG2a
	Ki67	Fisher Scientific	50245563	1:200	Rat IgG2a
								:
	Secondary Antibodies
	Targets	Suppliers	catalog #	Dilution	Host	Conjugate
	Rabbit IgG	Invitrogen	A-31572	1:500	Donkey	Alexa Fluor® 555
	Mouse IgG1 (γ1)	Invitrogen	A-21240	1:500	Goat	Alexa Fluor® 647
	Mouse IgG2a	Invitrogen	A-21241	1:500	Goat	Alexa Fluor® 647
	Anti-Chicken IgY (IgG)	Jackson ImmunoResearch	703-546-155	1:500	Donkey	Alexa Fluor® 488
	Anti-Rat IgG	Jackson ImmunoResearch	712-166-153	1:500	Donkey	Cy3
	Anti-Guinea Pig IgG	Jackson ImmunoResearch	706-605-148	1:500	Donkey	Alexa Fluor® 647
	Anti-Rat IgG	Jackson ImmunoResearch	712-605-153	1:500	Donkey	Alexa Fluor® 647
	Anti-Goat IgG	Jackson ImmunoResearch	705-605-147	1:500	Donkey	Alexa Fluor® 647
	Rabbit IgG	Jackson ImmunoResearch	711-166-152	1:500	Donkey	Cy3
	Anti-Guinea Pig IgG	Jackson ImmunoResearch	706-545-148	1:500	Donkey	Alexa Fluor® 488
	Anti-Goat IgG	Jackson ImmunoResearch	705-165-147	1:500	Donkey	Cy3
	Anti-Rat IgG	Jackson ImmunoResearch	712-545-153	1:500	Donkey	Alexa Fluor® 488
