## Supplementary material for "Loss of *Hnf1b* in differentiated proximal tubule cells uncovers nephron segment plasticity": HCR RNA FISH solutions

### Sheet: HCR RNA FISH solutions
	HCR RNA FISH auto-fluorescence bleaching solution
	Reagent	Final concentration	Amount for 3 ml
	10X PBS	1x	300 µl
	NaOH 10 N	24mM	7 µl
	30% H2O2	0.045	450 µl
	Water	-	2243 µl
