## Supplementary material for "Loss of *Hnf1b* in differentiated proximal tubule cells uncovers nephron segment plasticity": HCR probs and amplifiers

### Sheet: HCR probs and amplifiers
	HCR RNA FISH probes and amplifiers
	HCR probes
	Organism	Target RNA	Accession number/sequence	Designed for	Probe set size	Conc.	The amount used/experiment*	Length of RNA (nt)	Lot No.
	Transgenic	d2eGFP	AUggUgAgCAAgggCgAggAgCUgUUCACCggggUggUgCCCAUCCUggUCgAgCUggACggCgACgUAAACggCCACAAgUUCAgCgUgUCCggCgAgggCgAgggCgAUgCCACCUACggCAAgCUgACCCUgAAgUUCAUCUgCACCACCggCAAgCUgCCCgUgCCCUggCCCACCCUCgUgACCACCCUgACCUACggCgUgCAgUgCUUCAgCCgCUACCCCgACCACAUgAAgCAgCACgACUUCUUCAAgUCCgCCAUgCCCgAAggCUACgUCCAggAgCgCACCAUCUUCUUCAAggACgACggCAACUACAAgACCCgCgCCgAggUgAAgUUCgAgggCgACACCCUggUgAACCgCAUCgAgCUgAAgggCAUCgACUUCAAggAg…	Amplifier B3	12	1 µM	1 µl	761 nt	RTL327
	Mouse	Mafb	NM_010658	Amplifier B1	20	1 µM	2 µl	3389 nt	RTE292
	Mouse	Cldn5	NM_013805	Amplifier B1	20	1 µM	2 µl	1420 nt	RTE292
	Mouse	Nphs1	NM_019459	Amplifier B1	20	1 µM	2 µl	5661 nt	RTE292
	Mouse	Igf2	NM_001122737.2	Amplifier X2	20	1 µM	2 µl	3706 nt	SVF297
	Mouse	Plat	NM_008872	Amplifier B1	20	1 µM	2 µl	2570 nt	RTE292
	HCR amplifiers
	HCR Amplifier	Amplifier fluorophore	Amplifier scale	Conc.	Lot No.
	B3-h1-546	546-red	600 pmol	3 µM	SO94426
	B3-h2-546	546-red	600 pmol	3 µM	SO94526
	B1-h1-647	647-farred	600 pmol	3 µM	SO96326
	B1-h2-647	647-farred	600 pmol	3 µM	SO96426
	X2-h1-647	647-farred	5o µm	3 µM	H057027
	X2-h2-647	647-farred	5o µm	3 µM	H062027
